# dbGuide: A database of functionally validated guide RNAs for genome editing in human and mouse cells

**DOI:** 10.1101/2020.08.24.253245

**Authors:** Alexander A. Gooden, Christine N. Evans, Timothy P. Sheets, Michelle E. Clapp, Raj Chari

## Abstract

With the technology’s accessibility and ease of use, CRISPR has been employed widely in many different organisms and experimental settings. As a result, thousands of publications have used CRISPR to make specific genetic perturbations, establishing in itself a resource of validated guide RNA sequences. While numerous computational tools to assist in the design and identification of candidate guide RNAs exist, these are still just at best predictions and generally, researchers inevitably will test multiple sequences for functional activity. Here, we present *dbGuide* (https://sgrnascorer.cancer.gov/dbguide), a database of functionally validated guide RNA sequences for CRISPR/Cas9-based knockout in human and mouse. Our database not only contains computationally determined candidate guide RNA sequences, but of even greater value, over 4000 sequences which have been functionally validated either through direct amplicon sequencing or manual curation of literature from over 1000 publications. Finally, our established framework will allow for continual addition of newly published and experimentally validated guide RNA sequences for CRISPR/Cas9-based knockout as well as incorporation of sequences from different gene editing systems, additional species, and other types of site-specific functionalities such as base editing, gene activation, repression, and epigenetic modification.
