## Supplementary Table 1 for "dbGuide: A database of functionally validated guide RNAs for genome editing in human and mouse cells"

### Sheet: Sheet1
Supplementary Table 1 - List of data sources for computationally designed sgRNA sequences
Source	Species	Weblink
Chari	Human	https://sgrnascorer.cancer.gov/downloads/ChariR.SupplementaryTables.2To5.zip
Chari	Mouse	https://sgrnascorer.cancer.gov/downloads/ChariR.SupplementaryTables.2To5.zip
Forecast	Human	https://fa9.cog.sanger.ac.uk/index.html?prefix=human/
Forecast	Mouse	https://fa9.cog.sanger.ac.uk/index.html?prefix=mouse/
Brunello	Human	https://www.addgene.org/static/cms/filer_public/8b/4c/8b4c89d9-eac1-44b2-bb2f-8fea95672705/broadgpp-brunello-library-contents.txt
Brie	Mouse	https://www.addgene.org/static/cms/filer_public/be/cd/becdf7c4-ea7a-41a3-96c9-ef2bc3c85979/broadgpp-brie-library-contents.txt
Avana	Human	https://depmap.org/portal/download/all/
Gecko-V2	Human	https://media.addgene.org/cms/filer_public/a4/b8/a4b8d181-c489-4dd7-823a-fe267fd7b277/human_geckov2_library_a_09mar2015.csv, https://media.addgene.org/cms/filer_public/2d/8b/2d8baa42-f5c8-4b63-9c6c-bd98f333b29e/human_geckov2_library_b_09mar2015.csv
Gecko-V2	Mouse	https://media.addgene.org/cms/filer_public/d1/55/d1550427-2a8a-47fa-b120-fd33fa210663/mouse_geckov2_library_a_09mar2015.csv, https://media.addgene.org/cms/filer_public/49/3d/493dd595-075c-4306-980c-3e17de298f39/mouse_geckov2_library_b_09mar2015.csv
Yusa	Human	https://www.addgene.org/static/data/plasmids/67/67989/67989-attachment_8zn7nToIdreC.xlsx
Yusa	Mouse	https://www.addgene.org/static/data/plasmids/67/67988/67988-attachment_CgOMdRaU11JJ.xlsx
TKO-V3	Human	https://media.addgene.org/cms/filer_public/71/a8/71a81179-7a62-4d75-9b53-236e6f6b7d4d/tkov3_guide_sequence.xlsx
Sabatini-Lander	Human	https://www.addgene.org/static/cms/filer_public/ee/e9/eee954c4-ed21-4416-937d-30ce4454fc3c/0095-grnas-ngs-reads-sabatini.xlsx
Sabatini-Lander	Mouse	https://www.addgene.org/static/cms/filer_public/00/3c/003c2bae-e494-486c-81ed-ed7b9c972427/0096-grnas-ngs-reads-sabatini.xlsx
Teichmann	Mouse	https://media.addgene.org/cms/filer_public/12/18/1218103b-e226-4d41-9aeb-bad7c0d8ab9f/teichman_mouse_v2_grnas.xlsx
